# Using conditional Generative Adversarial Networks (GAN) to generate *de novo* synthetic cell nuclei for training machine learning-based image segmentation

**DOI:** 10.1101/2022.11.12.516283

**Authors:** Mehmet Ilyas Cosacak, Caghan Kizil

**Author notes:** Twitter: @micosacak (Mehmet Ilyas Cosacak).

## Abstract

Generating masks on training data for augmenting machine learning is one of the challenges as it is time-consuming when performed manually. While variable random images can be generated by Generative Adversarial Networks, an image-to-image translation is needed to generate both images and ground truth data. To generate cells and their corresponding masks, we used a new approach to prepare the training data by adding masks on 4 different channels preventing any overlapping between masks on the same channel at an exactly 2-pixel distance. We used GAN to generate nuclei from only two images (415 and 435 nuclei) and tested different GANs with alternating activation functions and kernel sizes. Here, we provide the proof-of-principle application of GAN for image-to-image translation for cell nuclei and tested variable parameters such as kernel and filter sizes and alternating activation functions, which played important roles in GAN learning with small datasets. This approach will decrease the time required to generate versatile training datasets for various cell types and shapes with their corresponding masks for augmenting machine learning-based image segmentation.
