## Supplementary_files for "Using conditional Generative Adversarial Networks (GAN) to generate *de novo* synthetic cell nuclei for training machine learning-based image segmentation": Supp_Table_1.xlsx

### Sheet: Sheet4
				2-layers		4-layers		6-layers
	FS	KS	AF	4-channels	5-channels	4-channels	5-channels	4-channels	5-channels
1x U-Net	16	3	tanh	191377	191521	883873	884017	14164129	14164273
	32	3	tanh	760609	760897	3528001	3528289	56630593	56630881
	64	3	tanh	3032641	3033217	14097025	14097601	226470529	226471105
	16	5	tanh	529553	529953	2450081	2450481	39323297	39323697
	32	5	tanh	2108705	2109505	9789761	9790561	157264193	157264993
	64	5	tanh	8415809	8417409	39137921	39139521	628998785	629000385
	16	7	tanh	1036817	1037601	4799393	4800177	77062049	77062833
	32	7	tanh	4130849	4132417	19182401	19183969	308214593	308216161
	64	7	tanh	16490561	16493697	76699265	76702401	1232791169	1232794305
2x U-Net	16	3	tanh,tanh	382898	383186	1767890	1768178	28328402	28328690
	16	3	gelu,tanh	382898	383186	1767890	1768178	28328402	28328690
	16	5	tanh,tanh	1059506	1060306	4900562	4901362	78646994	78647794
	16	5	gelu,tanh	1059506	1060306	4900562	4901362	78646994	78647794
	16	7	tanh,tanh	2074418	2075986	9599570	9601138	154124882	154126450
	16	7	gelu,tanh	2074418	2075986	9599570	9601138	154124882	154126450
3x U-Net	16	3	tanh,tanh,tanh	574563	574995	2652051	2652483	42492819	42493251
	16	3	tanh,gelu,tanh	574563	574995	2652051	2652483	42492819	42493251
	16	5	tanh,tanh,tanh	1589859	1591059	7351443	7352643	117971091	117972291
	16	5	tanh,gelu,tanh	1589859	1591059	7351443	7352643	117971091	117972291
	16	7	tanh,tanh,tanh	3112803	3115155	14400531	14402883	231188499	231190851
	16	7	tanh,gelu,tanh	3112803	3115155	14400531	14402883	231188499	231190851
